# The differential immunological impact of photon vs proton radiation therapy in high grade lymphopenia

**DOI:** 10.1101/2024.06.22.600048

**Authors:** James M. Heather, Daniel W. Kim, Sean M. Sepulveda, Emily E. van Seventer, Madeleine G. Fish, Ryan Corcoran, Nir Hacohen, Theodore S. Hong, Mark Cobbold

## Abstract

Radiation therapy has long been a cornerstone of cancer treatment. More recently, immune checkpoint blockade has also been applied across a variety of cancers, often leading to remarkable response rates. However, photon-based radiotherapy – which accounts for the vast majority – is also known to frequently induce profound lymphopenia, which might limit the efficacy of immune system based combinations. Proton beam therapy is known to produce a less drastic lymphopenia, which raises the possibility of greater synergy with immunotherapy.

In this study we aimed to explore the exact nature of the differential impact of the two radiation modalities upon the immune system. We used multiparametric flow cytometry and deep sequencing of rearranged TCRb loci to investigate a cohort of 20 patients with gastrointestinal tumors who received either therapy. Proton-treated patients remained relatively stable throughout treatment for most metrics considered, whereas those who received photons saw a profound depletion in naïve T cells, increase in effector/memory populations, and loss of TCR diversity. The repertoires of photon-treated patients underwent oligoclonal expansion after their lymphocyte count nadirs, particularly of CD8+ Temra cells, driving this reduction in diversity. Across the entire cohort, this reduction in post-nadir diversity inversely correlated with the overall survival time of those patients who died. This raises the possibility that increased adoption of proton-based or other lymphocyte sparing radiotherapy regimes may lead to better survival in cancer patients.
