## Supplementary material for "The differential immunological impact of photon vs proton radiation therapy in high grade lymphopenia": Tables and supplementary tables

### Sheet: Table 1
Characteristic	Full cohort (N=20)	Flow subset (N=14)
Median age at nadir, years (range)	68 (37-86)	71 (37-81)
Sex (M)	11 (55%)	7 (50%)
Primary tumor location
Gastric	6 (30%)	4 (29%)
Pancreas	8 (40%)	8 (57%)
Biliary	6 (30%)	2 (14%)
Radiotherapy modality
Photon	13 (65%)	7 (50%)
Proton	7 (35%)	7 (50%)
Radiotherapy dose
Median dose, Gy (range)	56 (25-68)	56 (25-68)
Median fractions (range)	25 (5-28)	26 (5-28)
Concurrent chemoradiotherapy	17 (85%)	13 (93%)
Table 1. Baseline Patient and Disease Charactistics

### Sheet: Supplementary Table 1
Laser	Color	Panel 1 (Lymphocytes)	Panel 2 (Memory)	Panel 3 (Lineage)
UV 355 nm	BUV395	CD14	CD45RO	CXCR3
	BUV737	CD16	CD45RA	CCR6
Blue 488 nm	FITC	IgD	LAG3	CRTH2
	PerCP-eFluor710	HLA-DR	CD8	CD8
Yellow-Green 561 nm	PE	CD56
	PE-Texas Red	γδTCR	CD4	CD4
	PE-Cy7	CD2		CD161
Red 640 nm	APC	CD3	PD-1	CD25
	APC-Cy7	αβTCR	CCR7
Violet 405 nm	Pacific Blue	CD19	CD57	CD127
	BV510	IgM		CCR4
	BV605	CD38	CD103	CXCR5
	BV711	CD24	CD39
	BV785	CD27	CD27
Supplementary Table 1: Fluorophores used across the antibodies in each of the panels.
	Antibodies used in the analysis are in bold.
	Antibodies that could not be used due to poor staining when fixed are crossed through.

### Sheet: Supplementary Table 2
Lymphocyte	Subset	Named population	Markers	Panel
T-cell	All		CD3+ CD56+	1
B-cell	All		CD19+	1
NK	All		CD3-CD56+	1
NKT	All		CD3+ CD56+	1
T-cell	CD8	All	CD8+	2
T-cell	CD8	Naïve (Tn)	CD8+ CD27+ CD45RA+	2
T-cell	CD8	Central memory (Tcm)	CD8+ CD27+ CD45RA-	2
T-cell	CD8	Effector memory (Tem)	CD8+ CD27- CD45RA-	2
T-cell	CD8	Terminally differentiated effector memory (Temra)	CD8+ CD27- CD45RA+	2
T-cell	CD4	All	CD4+	2
T-cell	CD4	Naïve (Tn)	CD4+ CD27+ CD45RA+	2
T-cell	CD4	Central memory (Tcm)	CD4+ CD27+ CD45RA-	2
T-cell	CD4	Effector memory (Tem)	CD4+ CD27- CD45RA-	2
T-cell	CD4	Terminally differentiated effector memory (Temra)	CD4+ CD27- CD45RA+	2
T-cell	CD4	Treg	CD4+ CD25+ CD127-	3
Supplementary Table 2: Markers used to define the difference leukocyte populations in this study
